# Pan-cancer proteogenomic interrogation of the Ubiquitin Proteasome System

**DOI:** 10.64898/2026.03.23.713741

**Authors:** Tania J. González-Robles, Maha Khan, Paul Sastourné, Marisa Triola, Hua Zhou, Yuki Kito, Sharon Kaisari, David Fenyö, Gergely Rona, Yadira M. Soto-Feliciano, Benjamin G. Neel, Kelly V. Ruggles, Michele Pagano

## Abstract

Somatic mutations rewire the ubiquitin–proteasome system (UPS) to support tumor growth, but the proteome-wide consequences of cancer-driver alterations on UPS composition remain incompletely understood. Using harmonized proteogenomic data from up to 11 CPTAC cohorts, we performed an integrated pan-cancer analysis of UPS protein dysregulation, prognostic associations, and mutation-driven remodeling. We show that mRNA poorly predicts UPS protein abundance, that a defined set of E3 ligases is recurrently dysregulated across cancers, and that somatic mutations (most strikingly *TP53* loss) produce coherent UPS protein-quantitative trait locus (pQTL) signatures. Two case studies (UBR5 and TRIM28) illustrate orthogonal modes of UPS rewiring: a mutation-driven axis in which *TP53*-mutant tumors elevate UBR5 to support replication stress tolerance, and a lineage-driven axis in which TRIM28 engages tissue-restricted regulatory networks with opposing prognostic effects in glioblastoma versus head and neck cancer. Each axis exposes context-specific therapeutic vulnerabilities, including sensitivity to DNA damage response inhibitors (UBR5-high) and lineage-specific drug responses (TRIM28-high). Together, these analyses define a mechanistic framework for how cancer-driver mutations reshape proteostasis through the UPS and nominate mutation- and lineage-defined dependencies for precision degrader therapy. The harmonized pan-tissue atlas and the UbiDash interactive resource that underpin parts of this analysis are reported in our companion paper^1^.

**Highlights:**

- Proteome-centric profiling reveals UPS dysregulation invisible at the transcript level across human cancers
- Pan-cancer differential expression identifies recurrently dysregulated E3 ligases with prognostic value
- Genome-wide pQTL analysis uncovers mutation-driven UPS remodeling, with *TP53* loss as a dominant driver
- UBR5 and TRIM28 define orthogonal mutation- and lineage-driven axes of UPS rewiring with distinct therapeutic vulnerabilities
