## Supplementary material for "Pan-cancer proteogenomic interrogation of the Ubiquitin Proteasome System": Key Resources

### Sheet: Key Resources Table
Reagent or Resource	Source	Identifier
Deposited data
CPTAC clinical data and proteomic data	Li et al. (PMID: 37582339)	Proteomic Data Commons (PDC: https://pdc.cancer.gov/pdc/cptac-pancancer)
CPTAC genomic, transcriptomic data	Li et al. (PMID: 37582339)	Proteomic Data Commons (PDC:https://pdc.cancer.gov/pdc/cptac-pancancer), and Cancer Data Service (CDS: https://dataservice.datacommons.cancer.gov/)
CPTAC pathology and radiology images	Li et al. (PMID: 37582339)	Imaging Data Commons (https://portal.imaging.datacommons.cancer.gov/explore/)
Full proteomic data tables	Li et al. (PMID: 37582357)	Proteomic Data Commons (PDC: https://pdc.cancer.gov/pdc/cptac-pancancer)
Full proteomic data tables - raw, harmonized and imputed	Geffen et al. (PMID: 37582358)	https://pdc.cancer.gov/pdc/cptac-pancancer
PRIDE dataset	Wang et al. (PMID: 30777892)	PXD010154
CCLE dataset Label-free quantification proteomics on 949 cell lines	Gonçalves et al. (PMID: 35839778)	PXD030304
Cancer cell lines Drug response	Gonçalves et al. (PMID: 35839778)	cancerrxgene.org
CCLE dataset TMT proteomics on 375 cell lines	Nusinow et al (PMID: 31978347)
Ubiquitin Proteasome System (UPS) curated list	Proteostasis Network Consortiun	https://www.proteostasisconsortium.com/pn-annotation/
E3 Ubiquitin ligase curated list	Chua et al. (in revision)
Software and algorithms
BioGrid	Stark et al (PMID: 16381927)	https://thebiogrid.org
CORUM	Ruepp et al (PMID: 17965090)	https://mips.helmholtz-muenchen.de/corum/
UbiDash	This manuscript	https://github.com/ruggleslab/ubiDash, https://ruggleslab.shinyapps.io/UbiDash/
depmap v1.18.0	Gatto et al.	https://bioconductor.org/packages/depmap, https://depmap.org/portal/
R v4.4.1	R core development team	https://www.R-project.org
shiny v1.8.1.1	R Studio core development team	https://shiny.posit.co, https://github.com/rstudio/shiny
ComplexHeatmap v2.20.0	Bioconductor	https://bioconductor.org/packages/release/bioc/html/ComplexHeatmap.html
maftools v2.20.0	Bioconductor	https://bioconductor.org/packages/release/bioc/html/maftools.html
ggridges v0.5.6	CRAN	https://cran.r-project.org/web/packages/ggridges/index.html
ggpubr v0.6.0	CRAN	https://cran.r-project.org/web/packages/ggpubr/index.html
ggrepel v0.9.5	CRAN	https://cran.r-project.org/web/packages/ggrepel/index.html
circlize v0.4.16	CRAN	https://cran.r-project.org/web/packages/circlize/index.html
RColorBrewer v1.1.3	CRAN	https://cran.r-project.org/web/packages/RColorBrewer/index.html
reshape2 v1.4.4	CRAN	https://cran.r-project.org/web/packages/reshape2/index.html
openxlsx v4.2.5.2	CRAN	https://cran.r-project.org/web/packages/openxlsx/index.html
corrplot v0.92	CRAN	https://cran.r-project.org/web/packages/corrplot/index.html
DT v0.33	CRAN	https://cran.r-project.org/web/packages/DT/index.html
bslib v0.7.0	CRAN	https://cran.r-project.org/web/packages/bslib/index.html
plotly v4.10.4	CRAN	https://cran.r-project.org/web/packages/plotly/index.html
shinycssloaders v1.0.0	CRAN	https://cran.r-project.org/web/packages/shinycssloaders/index.html
ggprism v1.0.5	CRAN	https://cran.r-project.org/web/packages/ggprism/index.html
memoise v2.0.1	CRAN	https://cran.r-project.org/web/packages/memoise/index.html
googledrive v2.1.1	CRAN	https://cran.r-project.org/web/packages/googledrive/index.html
forcats v1.0.0	CRAN	https://cran.r-project.org/web/packages/forcats/index.html
stringr v1.5.1	CRAN	https://cran.r-project.org/web/packages/stringr/index.html
dplyr v1.1.4	CRAN	https://cran.r-project.org/web/packages/dplyr/index.html
purrr v1.0.2	CRAN	https://cran.r-project.org/web/packages/purrr/index.html
readr v2.1.5	CRAN	https://cran.r-project.org/web/packages/readr/index.html
tidyr v1.3.1	CRAN	https://cran.r-project.org/web/packages/tidyr/index.html
tibble v3.2.1	CRAN	https://cran.r-project.org/web/packages/tibble/index.html
ggplot2 v3.5.1	CRAN	https://cran.r-project.org/web/packages/ggplot2/index.html
tidyverse v2.0.0	CRAN	https://cran.r-project.org/web/packages/tidyverse/index.html
readxl v1.4.3	CRAN	https://cran.r-project.org/web/packages/readxl/index.html
glue v1.7.0	CRAN	https://cran.r-project.org/web/packages/glue/index.html
shiny v1.8.1.1	CRAN	https://cran.r-project.org/web/packages/shiny/index.html
singscore	CRAN	https://www.bioconductor.org/packages/release/bioc/html/singscore.html
